# Characterization of transcriptomic changes across *Coccidioides* morphologies using RiboMarker®-enhanced RNA sequencing

**DOI:** 10.1101/2025.02.11.634332

**Authors:** Jonathan M. Howard, Aidan C. Manning, Rachel C. Clark, Tahirah Williams, Clarissa J. Nobile, Sergei Kazakov, Sergio Barberan-Soler

**Affiliations:** RealSeq Biosciences, 2125 Delaware Ave Suite B, Santa Cruz, CA, 95060; Department of Molecular and Cell Biology, University of California, Merced, 5200 North Lake Road, Merced, CA, 95343; Quantitative and Systems Biology Graduate Program, University of California, Merced, 5200 North Lake Road, Merced, CA, 95343; Health Sciences Research Institute, University of California, Merced, 5200 North Lake Road, Merced, CA, 95343

## Abstract

*Coccidioides* is a dimorphic, pathogenic fungus responsible for transmission of the mammalian disease colloquially known as “Valley fever”. To better understand the molecular basis of *Coccidioides* pathogenesis, previous studies have characterized transcriptomes that define transitions between the saprobic and pathogenic life stages of the two species that cause Valley fever - *Coccidioides immitis and Coccidioides posadasii*. However, none of these studies have focused on small RNA profiles, which have been shown in several pathogenic fungi to play crucial roles in host-pathogen communication, affecting virulence and infectivity. In this study, we analyzed changes in small RNA expression across three major morphologies of *C. posadasii*: arthroconidia, mycelia, and spherules, from both intracellular and extracellular fractions. Utilizing RiboMarker® small RNA and RNA fragment library preparation, we show enhanced coverage across the transcriptome by increasing incorporation of normally incompatible RNAs into the sequencing pool. Using these data, we observed transcriptomic shifts during the transition of arthroconidia to either mycelia or spherules, marked largely by changes in both protein-coding, tRNA, and unannotated loci. As little is known regarding the mechanisms governing these life stage transitions, these data provide better insight into those small RNA- and fragment-producing genes and loci that may be required for progression between *Coccidioides* saprobic and parasitic life cycles. Additionally, analysis of fragmentation patterns across all morphologies suggests unique patterns of RNA fragmentation across a cohort of RNA species that correlate with a given ecotype. Finally, we noted evidence of RNA export to the extracellular space, particularly regarding snRNA and tRNA-derived fragments as well as mRNA-derived transcripts, during the transition to either mycelia or spherules, which may play roles in cell-cell, and/or host-pathogen communication. Going forward, this newly established intra- and extracellular *Coccidioides* sRNA atlas will provide a foundation for potential biomarker discovery and contribute to our understanding of the molecular basis for virulence in Valley fever.
