## Supplemental File 1 for "Characterization of transcriptomic changes across *Coccidioides* morphologies using RiboMarker®-enhanced RNA sequencing"

### Sheet: Sheet1
Name	RNA Sequences		5-end	3'-end
SR_20_4N-T1	NNNNGAGCGTGATCAGNNNN		P	OH
SR_30_4N-T1	NNNNUAUCAGUGCGTGATGUCUCAGUNNNN		P	OH
SR_40_4N-T1	NNNNCAUCGAUCUGAUCCGTGATACGAAGUCUACUGNNNN		P	OH
SR_50_4N-T1	NNNNAUGUCACUAUGAGUCACACGTGATAUCACACUCUACUACUCUNNNN		P	OH
SR_60_4N-T1	NNNNGACAGUGAUGACAACACACUCAGCGTGATGUACUCAUAGCAAGCGACACUAUNNNN		P	OH
SR_20_4N-T2	NNNNGAGACATCGCAGNNNN		OH	OH
SR_30_4N-T2	NNNNUAUCAGUGACATCGGUCUCAGUNNNN		OH	OH
SR_40_4N-T2	NNNNCAUCGAUCUGAUCACATCGACGAAGUCUACUGNNNN		OH	OH
SR_50_4N-T2	NNNNAUGUCACUAUGAGUCACAACATCGAUCACACUCUACUACUCUNNNN		OH	OH
SR_60_4N-T2	NNNNGACAGUGAUGACAACACACUCAGACATCGGUACUCAUAGCAAGCGACACUAUNNNN		OH	OH
SR_20_4N-T3	NNNNGAGGCCTAACAGNNNN		OH	P
SR_30_4N-T3	NNNNUAUCAGUGGCCTAAGUCUCAGUNNNN		OH	P
SR_40_4N-T3	NNNNCAUCGAUCUGAUCGCCTAAACGAAGUCUACUGNNNN		OH	P
SR_50_4N-T3	NNNNAUGUCACUAUGAGUCACAGCCTAAAUCACACUCUACUACUCUNNNN		OH	P
SR_60_4N-T3	NNNNGACAGUGAUGACAACACACUCAGGCCTAAGUACUCAUAGCAAGCGACACUAUNNNN		OH	P
SR_20_4N-T4	NNNNGAGTGGTCACAGNNNN		P	P
SR_30_4N-T4	NNNNUAUCAGUGTGGTCAGUCUCAGUNNNN		P	P
SR_40_4N-T4	NNNNCAUCGAUCUGAUCTGGTCAACGAAGUCUACUGNNNN		P	P
SR_50_4N-T4	NNNNAUGUCACUAUGAGUCACATGGTCAAUCACACUCUACUACUCUNNNN		P	P
SR_60_4N-T4	NNNNGACAGUGAUGACAACACACUCAGTGGTCAGUACUCAUAGCAAGCGACACUAUNNNN		P	P
Red Text are internal barcodes used for bioinformatics identification
P= Phosphate moiety
OH= Hydroxyl moiety
