## Supplemental File 3 for "Characterization of transcriptomic changes across *Coccidioides* morphologies using RiboMarker®-enhanced RNA sequencing"

	baseMean	log2FoldChange	lfcSE	stat	pvalue	padj	Cluster
Coccidioides_posadasii_str_Silveira_tRNA-Ala-AGC-1_3p	3691.17315272926	-1.71669393688777	0.532727092554397	19.410678846687	6.09571485555467e-05	0.0001775491976899	1
Coccidioides_posadasii_str_Silveira_tRNA-Lys-TTT-2_internal	1156.66484164272	-2.71230193179814	0.297510300806216	143.892206590177	5.67811709672772e-32	1.61498318539997e-30	1
Coccidioides_posadasii_str_Silveira_tRNA-Met-CAT-1_internal	3207.69436201267	-3.81514691169382	0.324617299762495	111.815137210958	5.24386446255267e-25	1.0486260055507999e-23	1
Coccidioides_posadasii_str_Silveira_tRNA-Met-CAT-2_3p	1759.48832358799	-6.17350656127872	0.708055996093361	48.8566187481706	2.4599146367872298e-11	1.8822433646328002e-10	1
Coccidioides_posadasii_str_Silveira_tRNA-Met-CAT-2_5p	382.69807103708	-2.57651954716355	0.319356024695611	64.9930731099123	7.70785423849214e-15	7.92887196089271e-14	1
Coccidioides_posadasii_str_Silveira_tRNA-Met-CAT-2_internal	3106.10274484177	-3.82149592943948	0.357248422885246	92.2425213292596	9.32805278391528e-21	1.42597363649617e-19	1
Coccidioides_posadasii_str_Silveira_tRNA-Phe-GAA-1_3p	74.9928851538756	-3.02305349993716	0.477796544444557	38.2737959205488	4.885970214235621e-09	2.84046753741271e-08	1
Coccidioides_posadasii_str_Silveira_tRNA-Phe-GAA-1_internal	173.765469022356	-3.00790459827634	0.337383474327443	75.3757925831375	4.2889857768215e-17	5.22509717759875e-16	1
Coccidioides_posadasii_str_Silveira_tRNA-Phe-GAA-2_3p	70.661300766122	-3.66537052542156	0.547312929626149	38.5518198264679	4.251857404056771e-09	2.49416680423675e-08	1
Coccidioides_posadasii_str_Silveira_tRNA-Phe-GAA-3_3p	64.0649590310266	-5.95484145192734	0.71608045279248	54.3457479497569	1.58114163678683e-12	1.36161280398325e-11	1
Coccidioides_posadasii_str_Silveira_tRNA-Phe-GAA-3_internal	94.5898012940469	-5.3201201489941	0.465655337453159	108.954775299633	2.19164977477819e-24	4.25168145166888e-23	1
Coccidioides_posadasii_str_Silveira_tRNA-Phe-GAA-4_3p	220.390398504036	-8.16982738967021	0.639871496305989	121.481060659682	4.17563808350899e-27	9.34479005585288e-26	1
Coccidioides_posadasii_str_Silveira_tRNA-Pro-AGG-1_3p	2692.10867278471	-5.71272507084995	0.336873514202701	206.328665092398	1.5714466662026502e-45	8.248939522074051e-44	1
Coccidioides_posadasii_str_Silveira_tRNA-Pro-AGG-1_5p	391.675753311814	-2.39539938193506	0.489533834261199	24.9173182251486	3.8839452164145e-06	1.43591325220006e-05	1
Coccidioides_posadasii_str_Silveira_tRNA-Pro-AGG-1_internal	1851.39551507179	-6.03900266789435	0.343473372489921	205.849433433229	1.99693292925338e-45	1.040591546127e-43	1
Coccidioides_posadasii_str_Silveira_tRNA-Pro-AGG-2_3p	9206.70160965956	-2.53617500859207	0.31961997811418	66.4414486516429	3.7361365485231505e-15	3.94560337572586e-14	1
Coccidioides_posadasii_str_Silveira_tRNA-Pro-AGG-2_internal	2260.60032130441	-2.46557963344087	0.310351678454311	58.4412367296084	2.04007759545069e-13	1.88410271072736e-12	1
Coccidioides_posadasii_str_Silveira_tRNA-Pro-CGG-1_3p	824.055808482148	-3.42819043670969	0.346602014472675	82.8303986797969	1.03182835855216e-18	1.40309002889598e-17	1
Coccidioides_posadasii_str_Silveira_tRNA-Pro-CGG-1_5p	847.6205886681	-1.39501913892832	0.319356030107628	32.1082935819433	1.06603788017609e-07	5.11111109911155e-07	1
Coccidioides_posadasii_str_Silveira_tRNA-Pro-CGG-1_internal	2709.10256759688	-2.67154545057336	0.341756337902741	54.2594522865965	1.6508577026325198e-12	1.41312627567069e-11	1
Coccidioides_posadasii_str_Silveira_tRNA-Lys-TTT-2_5p	3505.82001169513	-0.990080246523785	0.368116011535407	31.8188199643913	1.2320576634479e-07	5.84429213246151e-07	1
Coccidioides_posadasii_str_Silveira_tRNA-Lys-TTT-2_3p	1353.56518217738	-3.86265801971191	0.298600894245439	136.659615915904	2.1122312048994096e-30	5.62657409394661e-29	1
Coccidioides_posadasii_str_Silveira_tRNA-Lys-TTT-1_internal	1389.0181025264	-1.57497974531448	0.272933239226556	99.8596845085412	2.06892633008723e-22	3.53350839007003e-21	1
Coccidioides_posadasii_str_Silveira_tRNA-Lys-TTT-1_3p	1594.32086057632	-2.39178305543732	0.295224706850324	64.1469733478616	1.1766890773307201e-14	1.19323626748068e-13	1
Coccidioides_posadasii_str_Silveira_tRNA-Leu-AAG-2_internal	1603.1885473795	-4.89713757234094	0.224094671793755	357.751955163829	2.0660935938283598e-78	5.67301621782333e-76	1
Coccidioides_posadasii_str_Silveira_tRNA-Leu-CAA-1_3p	5744.04625949596	-2.02676814085962	0.559029172864986	12.8073392517967	0.0016554711532939	0.0035501377480822	1
Coccidioides_posadasii_str_Silveira_tRNA-Leu-CAA-1_internal	1693.39904850124	-3.40122003213718	0.374178622803086	69.8719144870511	6.7221244594949e-16	7.581239576040141e-15	1
Coccidioides_posadasii_str_Silveira_tRNA-Leu-CAA-2_3p	3212.3812943188	-9.67008795638723	0.510617748552465	186.443208824366	3.26867400813989e-41	1.3807730026101e-39	1
Coccidioides_posadasii_str_Silveira_tRNA-Leu-CAA-2_5p	1670.8556261048	-7.88140429138831	0.422583840425322	205.415810229965	2.48041049770955e-45	1.26483218165346e-43	1
Coccidioides_posadasii_str_Silveira_tRNA-Leu-CAA-2_internal	584.452664521722	-9.95373431880218	0.697358588019107	136.716870033294	2.05262153382669e-30	5.48826409362874e-29	1
Coccidioides_posadasii_str_Silveira_tRNA-Leu-CAG-1_internal	909.146857681667	-5.38902975850717	0.2210683383612	445.632561322696	1.70654926687074e-97	9.37158093553095e-95	1
Coccidioides_posadasii_str_Silveira_tRNA-Leu-TAA-1_3p	1141.97666505431	-3.00151341591129	0.623803168076296	20.5345343225428	3.4752217978482e-05	0.0001069379673053	1
Coccidioides_posadasii_str_Silveira_tRNA-iMet-CAT-1_5p	943.113013374055	-3.67487410212151	0.402435633866199	71.8342259806278	2.51997378222649e-16	2.9332750606591804e-15	1
Coccidioides_posadasii_str_Silveira_tRNA-Pro-TGG-1_3p	672.951230243306	-2.89719968430812	0.386641797542106	68.1926621232502	1.5565087512685402e-15	1.70428159130461e-14	1
Coccidioides_posadasii_str_Silveira_tRNA-Leu-TAG-1_3p	1095.47197290357	-3.8735682916869	0.591046420737204	34.7692798363208	2.81803779615853e-08	1.47384408987368e-07	1
Coccidioides_posadasii_str_Silveira_tRNA-Leu-TAG-1_internal	238.480147190544	-3.52765289044625	0.402134487843836	66.1911066358284	4.23432139093506e-15	4.41941818857974e-14	1
Coccidioides_posadasii_str_Silveira_tRNA-Lys-CTT-1_3p	4429.09503247032	-3.24591408970073	0.433206549572082	47.6468652223467	4.5041689974111696e-11	3.34815667151406e-10	1
Coccidioides_posadasii_str_Silveira_tRNA-Lys-CTT-1_5p	692.005581026481	-1.72276275329454	0.434304484387707	18.9605086593929	7.63445180074682e-05	0.000218709275303	1
Coccidioides_posadasii_str_Silveira_tRNA-Lys-CTT-1_internal	732.835657780681	-3.07937637192411	0.357036969845043	71.115645485789	3.60938986288857e-16	4.14267431369155e-15	1
Coccidioides_posadasii_str_Silveira_tRNA-Lys-CTT-2_3p	304.618610889314	-4.02216113649084	0.277819242000939	175.61079525223	7.35529896181495e-39	2.76365680465247e-37	1
Coccidioides_posadasii_str_Silveira_tRNA-Lys-CTT-2_5p	118.42237288263	-3.34293042617227	0.436314429864923	51.2772090099035	7.33323394010853e-12	5.928873963582649e-11	1
Coccidioides_posadasii_str_Silveira_tRNA-Lys-CTT-2_internal	269.530066381848	-4.56213089490628	0.486313697256355	67.8374684279107	1.8590064548608103e-15	2.01387664358897e-14	1
Coccidioides_posadasii_str_Silveira_tRNA-Lys-CTT-3_5p	772.68342022141	-4.11904576024352	0.328973480979306	123.957260693098	1.21066181458976e-27	2.80614113453126e-26	1
Coccidioides_posadasii_str_Silveira_tRNA-Lys-CTT-3_internal	217.327771615074	-6.07153006133276	0.392461255103081	191.077928805591	3.2207347055485396e-42	1.40200152822628e-40	1
Coccidioides_posadasii_str_Silveira_tRNA-Leu-TAG-1_5p	1653.96649607351	-3.10285221090582	0.456095459536281	39.5498041769534	2.58148224742667e-09	1.55258650079014e-08	1
Coccidioides_posadasii_str_Silveira_tRNA-Leu-AAG-2_3p	11100.6171148579	-4.69477487618277	0.678056855926762	35.818704414752	1.66750506548704e-08	9.02526054777252e-08	1
Coccidioides_posadasii_str_Silveira_tRNA-Pro-TGG-1_internal	3928.86456910288	-2.28448535686515	0.347808170758543	39.305277934485	2.91720763600263e-09	1.7412997753698e-08	1
Coccidioides_posadasii_str_Silveira_tRNA-Pro-TGG-2_5p	2060.62849146908	-1.05275474002867	0.382756755166157	12.1335201794648	0.0023186733477422	0.004810522821718	1
Coccidioides_posadasii_str_Silveira_tRNA-Thr-TGT-1_internal	214.747179485321	-3.74155871661297	0.370279898577089	86.0252998344865	2.0885433257313999e-19	2.94085025688293e-18	1
Coccidioides_posadasii_str_Silveira_tRNA-Thr-TGT-2_3p	53.8727133761192	-6.61146055289481	0.583534282412317	147.206450011134	1.08274336182051e-32	3.18094850207269e-31	1
Coccidioides_posadasii_str_Silveira_tRNA-Thr-TGT-2_internal	12.7867596277483	-8.79090439986416	1.26660094785288	103.961678002228	2.6607768732053504e-23	4.845736249442089e-22	1
Coccidioides_posadasii_str_Silveira_tRNA-Trp-CCA-1_3p	193.370998035125	-7.94364378770352	0.407173016511037	707.196220982557	2.7182650561809503e-154	6.468564745358611e-151	1
Coccidioides_posadasii_str_Silveira_tRNA-Trp-CCA-1_internal	64.3295154693046	-7.88752311400775	0.694815953257455	336.66443417849	7.83875320949171e-74	1.59888169035889e-71	1
Coccidioides_posadasii_str_Silveira_tRNA-Trp-CCA-2_3p	942.522326177167	-2.37237689180632	0.260697694861805	86.0206044447893	2.0934523483270301e-19	2.94195990446981e-18	1
Coccidioides_posadasii_str_Silveira_tRNA-Tyr-GTA-1_5p	417.420284137359	-0.384669924043154	0.352368892155442	17.8048268906261	0.0001360601561608	0.0003718734513139	1
Coccidioides_posadasii_str_Silveira_tRNA-Tyr-GTA-1_internal	2075.52021387116	-0.968321452389049	0.39906653705903	18.7775422064995	8.36582003840362e-05	0.0002382273205192	1
Coccidioides_posadasii_str_Silveira_tRNA-Tyr-GTA-2_5p	413.905211596792	0.0125115297565369	0.244400712325359	18.7877680907824	8.32315524882789e-05	0.0002372963471301	1
Coccidioides_posadasii_str_Silveira_tRNA-Tyr-GTA-2_internal	2104.8680091719	-1.37666552487727	0.375034212370204	23.616507292891	7.44287286080935e-06	2.60464065457441e-05	1
Coccidioides_posadasii_str_Silveira_tRNA-Tyr-GTA-3_3p	45.4770477611993	-4.83334400296554	0.577894684657891	63.5397943887233	1.59407576013634e-14	1.60057761626067e-13	1
Coccidioides_posadasii_str_Silveira_tRNA-Tyr-GTA-3_5p	337.715569243099	-5.22555486378687	0.590861336081015	74.8417201873342	5.60179166769983e-17	6.81280932124517e-16	1
Coccidioides_posadasii_str_Silveira_tRNA-Tyr-GTA-3_internal	476.544514150905	-7.72821700347569	0.782475427945443	69.0075277688654	1.0356326649782301e-15	1.14982606458469e-14	1
Coccidioides_posadasii_str_Silveira_tRNA-Val-AAC-1_internal	3274.57629653188	-2.74695371629311	0.533119449838133	23.6196379522399	7.4312314247767e-06	2.6018421354331e-05	1
Coccidioides_posadasii_str_Silveira_tRNA-Val-CAC-1_internal	919.72273793118	-3.23410373317713	0.446279423051694	44.8130049167958	1.8577172917886003e-10	1.30021997510576e-09	1
Coccidioides_posadasii_str_Silveira_tRNA-Val-CAC-2_3p	745.7747522854	-1.63190530730012	0.354769530163222	22.5479177934888	1.26993607965792e-05	4.25437525700512e-05	1
Coccidioides_posadasii_str_Silveira_tRNA-Val-CAC-2_internal	744.521874907337	-2.65789348712752	0.206587139526908	149.511226831089	3.42018503447572e-33	1.0346059729289e-31	1
Coccidioides_posadasii_str_Silveira_tRNA-Val-TAC-1_internal	739.971464544393	-3.14540966765071	0.555795640615771	28.6594793378013	5.97961378876103e-07	2.55008738578047e-06	1
Coccidioides_posadasii_str_Silveira_tRNA-iMet-CAT-1_3p	28.6863860411838	-4.59372255905671	0.478441234846851	139.759312496045	4.4838481276228905e-31	1.23591474066023e-29	1
Coccidioides_posadasii_str_Silveira_tRNA-Thr-TGT-1_5p	630.895290474687	-2.74150237638392	0.356531059904981	54.3420531804777	1.5840653133056398e-12	1.3624870206854199e-11	1
Coccidioides_posadasii_str_Silveira_tRNA-Thr-TGT-1_3p	2709.73078538246	-4.639190604756	0.540979723683498	54.5566428389718	1.42290377620107e-12	1.2283083504594298e-11	1
Coccidioides_posadasii_str_Silveira_tRNA-Thr-CGT-1_internal	590.846355801062	-3.82325821577037	0.409459027102712	76.5863990041802	2.3413954055812402e-17	2.91714167547024e-16	1
Coccidioides_posadasii_str_Silveira_tRNA-Thr-CGT-1_3p	105.44641948501	-1.9160186653087	0.316204826034846	72.0135245232354	2.30389052447762e-16	2.69189434603039e-15	1
Coccidioides_posadasii_str_Silveira_tRNA-Pro-TGG-2_internal	3899.30457839046	-2.30888911123469	0.339678977622853	42.0337094571733	7.45582943827517e-10	4.87875035378977e-09	1
Coccidioides_posadasii_str_Silveira_tRNA-Ser-AGA-1_5p	1034.14429025905	-4.28797530183231	0.471582390147813	63.7384203789397	1.44337065711761e-14	1.45539874592692e-13	1
Coccidioides_posadasii_str_Silveira_tRNA-Ser-AGA-1_internal	764.810428493999	-4.0933224952587	0.336345640956509	117.987649749688	2.39501032759387e-26	5.119155307991811e-25	1
Coccidioides_posadasii_str_Silveira_tRNA-Ser-AGA-2_5p	2975.92710760888	-4.24402956236117	0.465190164332723	64.6180644227019	9.29748732512337e-15	9.46858231298941e-14	1
Coccidioides_posadasii_str_Silveira_tRNA-Ser-AGA-2_internal	1794.46674805457	-3.59701906750435	0.412675488166275	63.0593584155496	2.0269092464957802e-14	2.00416968292706e-13	1
Coccidioides_posadasii_str_Silveira_tRNA-Ser-CGA-1_5p	3016.72689073271	-4.31676283472408	0.470322527335292	64.7552218110572	8.681249668910761e-15	8.866300627518441e-14	1
Coccidioides_posadasii_str_Silveira_tRNA-Ser-CGA-1_internal	1368.91987473322	-3.65747491492976	0.413547875862443	64.8071598803584	8.458708096870371e-15	8.6762524574077e-14	1
Coccidioides_posadasii_str_Silveira_tRNA-Ser-GCT-1_5p	963.599850002223	-1.70941227758623	0.559913458108761	13.3400818946107	0.0012683468145596	0.0027860701258896	1
Coccidioides_posadasii_str_Silveira_tRNA-Ser-GCT-1_internal	994.764256592096	-2.11926838733551	0.424744313219699	27.3875041946091	1.1294812546729e-06	4.59189446304661e-06	1
Coccidioides_posadasii_str_Silveira_tRNA-Pro-TGG-2_3p	1552.37278954035	-3.30360747113925	0.377084204078161	79.4118560362742	5.70078369508698e-18	7.35947464723797e-17	1
Coccidioides_posadasii_str_Silveira_tRNA-Ser-GCT-2_5p	956.91016600095	-1.63842390991505	0.547277117218019	13.2321928011303	0.0013386462986009	0.0029287759502641	1
Coccidioides_posadasii_str_Silveira_tRNA-Ser-TGA-1_5p	1464.97120285362	-1.80447900916289	0.352529238794572	28.462459992504	6.59865377476384e-07	2.78744315373012e-06	1
Coccidioides_posadasii_str_Silveira_tRNA-Ser-TGA-2_internal	213.133942971008	-5.96622604552729	0.287279554827998	403.406289888856	2.52021253952403e-88	1.05834101880365e-85	1
Coccidioides_posadasii_str_Silveira_tRNA-Thr-AGT-1_3p	893.21166395121	-2.27845485308427	0.324314617602299	48.6078514821971	2.78573090344529e-11	2.11792682850861e-10	1
Coccidioides_posadasii_str_Silveira_tRNA-Thr-AGT-1_5p	87.2046818853781	-2.83329300643641	0.598211878390719	26.0146150212304	2.24387222957895e-06	8.61236765965815e-06	1
Coccidioides_posadasii_str_Silveira_tRNA-Thr-AGT-1_internal	360.640046930251	-3.66982366157256	0.375965919707685	88.0282654049679	7.67193724188361e-20	1.1087036431135e-18	1
Coccidioides_posadasii_str_Silveira_tRNA-Thr-AGT-2_3p	531.448298015907	-3.97816312552227	0.447423444310803	63.2429201032911	1.84915957163967e-14	1.83604314074209e-13	1
Coccidioides_posadasii_str_Silveira_tRNA-Thr-AGT-2_internal	250.304398306433	-4.95949656626809	0.479204174163002	81.9519781996853	1.60086254409803e-18	2.14419469086601e-17	1
Coccidioides_posadasii_str_Silveira_tRNA-Thr-AGT-3_3p	372.258097005909	-4.826227808884	0.388348792166684	118.264732309625	2.08516140147185e-26	4.52461010489591e-25	1
Coccidioides_posadasii_str_Silveira_tRNA-Thr-AGT-3_internal	291.10137113052	-5.60471331000826	0.357706116788221	254.392988274096	5.74466197022543e-56	5.1263927256799205e-54	1
Coccidioides_posadasii_str_Silveira_tRNA-Ser-GCT-2_internal	1042.35801037667	-1.80492481958808	0.441204856999376	19.2791021675024	6.51022736571077e-05	0.0001887754393331	1
Coccidioides_posadasii_str_Silveira_tRNA-Leu-AAG-1_internal	1581.95504430447	-4.82712482084779	0.199558717268498	444.325719945288	3.28016605545724e-97	1.6726503907078e-94	1
Coccidioides_posadasii_str_Silveira_tRNA-Leu-TAA-1_internal	1067.45068266644	-3.78702807834096	0.34148516994961	100.119971358536	1.81645421373628e-22	3.1322866260539303e-21	1
Coccidioides_posadasii_str_Silveira_tRNA-Leu-AAG-1_3p	9649.59875648813	-1.9766879228543	0.562082254514258	13.7654050491067	0.0010253692118646	0.0023053744328145	1
Coccidioides_posadasii_str_Silveira_tRNA-Arg-TCG-1_3p	1450.99413134161	-1.47732005978409	0.254712816024324	33.9770668458347	4.18768184146171e-08	2.13389440872199e-07	1
Coccidioides_posadasii_str_Silveira_tRNA-Arg-TCG-2_3p	184.102629653307	-3.78074216228794	0.264492663979281	182.753521229814	2.06812645836203e-40	8.34144338206017e-39	1
Coccidioides_posadasii_str_Silveira_tRNA-Arg-TCT-1_3p	11233.6121047788	-2.21301884822961	0.240567702007132	109.450112891007	1.71084223843337e-24	3.3279843978680804e-23	1
Coccidioides_posadasii_str_Silveira_tRNA-Arg-TCT-1_internal	966.642136190031	-5.16502359807067	0.351913194160908	156.920555716382	8.4165532911189e-35	2.64695039406598e-33	1
Coccidioides_posadasii_str_Silveira_tRNA-Arg-TCT-2_3p	55.8689654604534	-4.62047424825092	0.377163033738478	161.855288607967	7.13790305758306e-36	2.38119111813484e-34	1
Coccidioides_posadasii_str_Silveira_tRNA-Arg-TCT-2_internal	126.400610425842	-3.63002967644241	0.416453749007333	69.6272049012468	7.59704257948303e-16	8.51417377942376e-15	1
Coccidioides_posadasii_str_Silveira_tRNA-Asn-GTT-1_3p	1915.25190538128	-1.96075979676208	0.32533676251931	34.4559688512741	3.29595618415081e-08	1.70877495996025e-07	1
Coccidioides_posadasii_str_Silveira_tRNA-Arg-GCG-1_3p	71.8628139757659	-4.23187746124448	0.604852836883348	43.7412091742053	3.17480541177893e-10	2.1668198694732102e-09	1
Coccidioides_posadasii_str_Silveira_tRNA-Asn-GTT-1_internal	2944.38867058717	-3.28156878827268	0.395800008772222	77.5832461304708	1.4223686078160502e-17	1.78772702309838e-16	1
Coccidioides_posadasii_str_Silveira_tRNA-Asp-GTC-3_internal	6406.58902701778	-3.36535631302427	0.28674314749252	125.319308110248	6.127142852460809e-28	1.4436195651392e-26	1
Coccidioides_posadasii_str_Silveira_tRNA-Cys-GCA-1_3p	75.1935278152422	-3.78152797327336	0.670447524877994	28.3429054212091	7.00513141898908e-07	2.94694361815928e-06	1
Coccidioides_posadasii_str_Silveira_tRNA-Cys-GCA-1_internal	146.860771931558	-4.16883320505659	0.540790642245845	47.8481567115139	4.0729097372566193e-11	3.05104959226391e-10	1
Coccidioides_posadasii_str_Silveira_tRNA-Gln-CTG-1_3p	7723.30430124713	-4.10232017150618	0.559897517727316	41.8012314479302	8.37486707526775e-10	5.445189075622631e-09	1
Coccidioides_posadasii_str_Silveira_tRNA-Gln-TTG-1_3p	895.788180189932	-1.31337997030693	0.463905824557508	12.1182104289162	0.0023364906104797	0.0048404545758023	1
Coccidioides_posadasii_str_Silveira_tRNA-Gln-TTG-1_5p	939.450737728702	-2.17218981418801	0.375872586572155	47.7391025250477	4.30116002860268e-11	3.2119227452086303e-10	1
Coccidioides_posadasii_str_Silveira_tRNA-Gln-TTG-1_internal	466.377688788297	-2.05698613993272	0.435620296129273	23.0096237077725	1.00814661562803e-05	3.43703853341379e-05	1
Coccidioides_posadasii_str_Silveira_tRNA-Asp-GTC-2_internal	11265.2327173945	-4.91136876589515	0.335634281529504	161.225626146819	9.77912756833879e-36	3.2320922088134497e-34	1
Coccidioides_posadasii_str_Silveira_tRNA-Glu-CTC-1_internal	8446.76948262325	-3.93900678204218	0.364865011493417	93.0197209008042	6.32447168127601e-21	9.7517069832893e-20	1
Coccidioides_posadasii_str_Silveira_tRNA-Arg-CCT-1_internal	1115.41697258024	-1.54349241819301	0.221901803395292	49.7380300239164	1.5831570890064e-11	1.23925783617524e-10	1
Coccidioides_posadasii_str_Silveira_tRNA-Arg-CCT-1_3p	3601.30724686342	-1.48211079509577	0.527377883745487	18.0039905660755	0.0001231638120913	0.0003400102298994	1
Coccidioides_posadasii_str_Silveira_tRNA-Ala-AGC-1_internal	2963.02319330762	-3.81105385657732	0.364875730723485	97.562458644768	6.5250115510626e-22	1.09091469468468e-20	1
Coccidioides_posadasii_str_Silveira_tRNA-Ala-AGC-2_3p	1664.08794722004	-2.69476823291728	0.61733510450337	28.8507401321688	5.43427210822105e-07	2.33425202049278e-06	1
Coccidioides_posadasii_str_Silveira_tRNA-Ala-AGC-2_5p	2057.4823096257	-1.75464674708251	0.447506981683368	18.3957371320581	0.0001012549903252	0.0002838081570208	1
Coccidioides_posadasii_str_Silveira_tRNA-Ala-AGC-2_internal	938.607739487847	-6.21209759409944	0.487283550022122	110.530498413537	9.96798161939896e-25	1.97670613280248e-23	1
Coccidioides_posadasii_str_Silveira_tRNA-Ala-AGC-3_3p	911.953977328613	-10.7947344376221	0.621473000071319	236.700326511306	3.9918771344703404e-52	3.09760987641128e-50	1
Coccidioides_posadasii_str_Silveira_tRNA-Ala-AGC-3_5p	96.5993478981996	-8.02434634084308	0.672365590515291	159.218143213295	2.66820683161862e-35	8.61915319951373e-34	1
Coccidioides_posadasii_str_Silveira_tRNA-Ala-CGC-1_3p	4855.70875733482	-2.54077598766675	0.39040673535133	42.4380664478919	6.0910330994376e-10	4.023663127781041e-09	1
Coccidioides_posadasii_str_Silveira_tRNA-Arg-CCT-1_5p	50.7873535597332	-2.22679012480501	0.400509404478793	48.3401231026853	3.18475216112143e-11	2.40846882184808e-10	1
Coccidioides_posadasii_str_Silveira_tRNA-Ala-CGC-1_internal	511.463673120145	-5.70337833136965	0.304850220059621	274.8791788212	2.0452421005057102e-60	2.24630513161696e-58	1
Coccidioides_posadasii_str_Silveira_tRNA-Ala-CGC-2_internal	499.594362901715	-5.85529180319054	0.321446356707297	255.935051620912	2.65711088007419e-56	2.40115374339869e-54	1
Coccidioides_posadasii_str_Silveira_tRNA-Ala-TGC-2_3p	1741.6406316147	-3.27831694548078	0.346999979920659	83.1717878409183	8.69912848432896e-19	1.19199766314058e-17	1
Coccidioides_posadasii_str_Silveira_tRNA-Arg-ACG-1_internal	7300.76889278573	-2.66409349649655	0.46454672275714	33.3128673702023	5.8371756533216e-08	2.91206128504982e-07	1
Coccidioides_posadasii_str_Silveira_tRNA-Arg-ACG-2_5p	26.4770964491212	-5.64563739850456	0.595119413161408	120.897729519042	5.58973987065874e-27	1.2431511818265601e-25	1
Coccidioides_posadasii_str_Silveira_tRNA-Arg-ACG-2_internal	350.589306750085	-4.70977419233641	0.3686941575326	133.568817825062	9.906032126441169e-30	2.5716059400241297e-28	1
Coccidioides_posadasii_str_Silveira_tRNA-Arg-CCG-1_3p	2247.58850987241	-3.34243055327316	0.429419381768997	69.8886566053257	6.66608802748641e-16	7.52993709307366e-15	1
Coccidioides_posadasii_str_Silveira_tRNA-Arg-CCG-1_internal	300.171505195352	-2.43505782597563	0.414301613198232	41.4620151942508	9.92288130062258e-10	6.3306031818717204e-09	1
Coccidioides_posadasii_str_Silveira_tRNA-Ala-CGC-2_3p	4151.17262134987	-2.4045403005133	0.363537076913111	45.9212706874941	1.0673891139371901e-10	7.67380753715767e-10	1
Coccidioides_posadasii_str_Silveira_tRNA-Glu-TTC-1_5p	2671.30449661533	-2.41412355489877	0.396387838655558	33.717469010485	4.76809206594736e-08	2.41072303532565e-07	1
Coccidioides_posadasii_str_Silveira_tRNA-Asp-GTC-1_internal	8266.93096017625	-2.56044308004527	0.277198804114749	84.3891377390355	4.7329462639291905e-19	6.57363878953122e-18	1
Coccidioides_posadasii_str_Silveira_tRNA-Glu-TTC-1_internal	2537.96947664952	-3.28244449863656	0.332551797266053	82.8610145584273	1.0161534738417499e-18	1.3844121469000401e-17	1
Coccidioides_posadasii_str_Silveira_tRNA-Gly-GCC-2_internal	11706.3610084717	-1.85018350904868	0.232385470399887	72.9854461011382	1.41713671397533e-16	1.6777676618689701e-15	1
Coccidioides_posadasii_str_Silveira_tRNA-Gly-TCC-1_3p	7103.66567110122	-1.78536922952587	0.343841578821797	31.4856427803016	1.45539051646503e-07	6.82208332044903e-07	1
Coccidioides_posadasii_str_Silveira_tRNA-Gly-TCC-1_internal	560.411047949039	-2.23982439576806	0.377187427227893	34.3762961677652	3.42990532950578e-08	1.76922645573279e-07	1
Coccidioides_posadasii_str_Silveira_tRNA-Gly-TCC-2_internal	568.995501028729	-1.64128084266042	0.258017412560792	43.7204559873001	3.2079205910687005e-10	2.18732999996557e-09	1
Coccidioides_posadasii_str_Silveira_tRNA-His-GTG-1_3p	9101.8924397643	-5.38319965413081	0.413036742701295	118.291331476164	2.05761321950949e-26	4.47844535795069e-25	1
Coccidioides_posadasii_str_Silveira_tRNA-His-GTG-1_5p	299.966128152043	-5.57751421735526	0.51096307517808	94.0250475532225	3.8257830920187504e-21	6.05593469931748e-20	1
Coccidioides_posadasii_str_Silveira_tRNA-His-GTG-1_internal	914.572633520374	-7.06766032810132	0.431403300524698	178.723930710868	1.5509277051384e-39	5.99775084117827e-38	1
Coccidioides_posadasii_str_Silveira_tRNA-His-GTG-2_3p	6579.66011390181	-2.3117331703981	0.554510362947122	18.8884827301057	7.91440170072949e-05	0.0002262751851882	1
Coccidioides_posadasii_str_Silveira_tRNA-His-GTG-2_internal	6088.82603813834	-1.38360877638084	0.306387244175198	43.5387360708988	3.51304398727695e-10	2.38399439402758e-09	1
Coccidioides_posadasii_str_Silveira_tRNA-Ile-AAT-1_3p	7873.70184407104	-4.18280386208202	0.323479217853397	129.703329716388	6.84352423947424e-29	1.69638609533356e-27	1
Coccidioides_posadasii_str_Silveira_tRNA-Ile-AAT-1_internal	664.178357542254	-3.16381834195785	0.337777359380088	76.4373187395851	2.5225926729557e-17	3.13741970247922e-16	1
Coccidioides_posadasii_str_Silveira_tRNA-Ile-AAT-2_3p	2310.04576973008	-7.9841848038978	0.623809478694528	93.8879660122801	4.09720054556124e-21	6.428552680167411e-20	1
Coccidioides_posadasii_str_Silveira_tRNA-Ile-AAT-2_5p	131.740929478881	-6.02635282134766	0.587390715903026	77.5960340062442	1.4133030843677e-17	1.77946573532645e-16	1
Coccidioides_posadasii_str_Silveira_tRNA-Ile-AAT-2_internal	109.776009630024	-6.97553136799279	0.547548250049773	206.39421041667	1.52078093568252e-45	8.042114888768531e-44	1
Coccidioides_posadasii_str_Silveira_tRNA-Ile-TAT-1_3p	2093.3613343563	-2.72420182859873	0.283501724887121	93.2021335903063	5.77316327223394e-21	8.95969839140828e-20	1
Coccidioides_posadasii_str_Silveira_tRNA-Ile-TAT-1_5p	159.7620298015	-1.51636817049074	0.282462844402578	39.9053370278068	2.16105671730922e-09	1.3130028855209e-08	1
Coccidioides_posadasii_str_Silveira_tRNA-Ile-TAT-1_internal	677.553574692919	-3.57476460776464	0.279104150082734	138.076903033268	1.0398757898536799e-30	2.82268945390321e-29	1
Coccidioides_posadasii_str_Silveira_tRNA-Gly-GCC-2_5p	1190.66015277594	-1.21156482738325	0.410018472118091	12.0022502442896	0.0024759648460387	0.0050909887776124	1
Coccidioides_posadasii_str_Silveira_tRNA-Gly-GCC-1_internal	11811.3511898635	-1.84022380876392	0.233590681016015	72.7328764248017	1.60789082813954e-16	1.89418030067461e-15	1
Coccidioides_posadasii_str_Silveira_tRNA-iMet-CAT-1_internal	950.542813997066	-6.1416804189665	0.315234923973685	267.632154735112	7.66330320872122e-59	7.8154745152944e-57	1
Coccidioides_posadasii_str_Silveira_tRNA-Gly-CCC-1_5p	10538.4695146916	-2.14975946300926	0.422042934579826	24.0667333832427	5.94258287522193e-06	2.12439154462741e-05	1
Coccidioides_posadasii_str_Silveira_tRNA-Gly-CCC-1_internal	1224.18026240645	-2.03775692506089	0.501637652657528	17.4977710900216	0.0001586380215719	0.0004270425475121	1
Coccidioides_posadasii_str_Silveira_tRNA-Glu-TTC-2_5p	1492.52775204045	-2.89547891872466	0.388494671576338	49.2912196661567	1.9794641759113798e-11	1.5293717263886701e-10	1
Coccidioides_posadasii_str_Silveira_tRNA-Glu-TTC-2_internal	1314.70184912668	-3.75176253678607	0.359843950233243	88.4832754174503	6.11083943706931e-20	8.88498630167776e-19	1
Coccidioides_posadasii_str_Silveira_tRNA-Val-TAC-1_3p	612.948565630477	-1.29997384850563	0.380569909027443	12.0547414641013	0.0024118269887818	0.004969129256252	2
Coccidioides_posadasii_str_Silveira_tRNA-Leu-AAG-2_5p	1558.402617889	-3.56584394393018	0.363266351910792	81.3667067151324	2.1450831502772e-18	2.8464216746894e-17	2
Coccidioides_posadasii_str_Silveira_tRNA-Leu-TAA-1_5p	1143.54250492945	-3.38880095236794	0.416944323620614	60.0371698388777	9.18531839261946e-14	8.673807937157449e-13	2
Coccidioides_posadasii_str_Silveira_tRNA-Arg-ACG-1_5p	53.9766014678015	-2.4527191852268	0.429756221832269	46.8682926089944	6.64782489986379e-11	4.862584217226191e-10	2
Coccidioides_posadasii_str_Silveira_tRNA-Thr-TGT-2_5p	27.7910361435249	-8.22065103019956	1.10747817808022	132.889261108693	1.39143716197043e-29	3.57319061126148e-28	2
Coccidioides_posadasii_str_Silveira_tRNA-Arg-ACG-1_3p	3155.49784511582	-0.731521977955656	0.314839165292351	14.360245867872	0.0007615742130803	0.0017583694395796	2
Coccidioides_posadasii_str_Silveira_tRNA-Phe-GAA-4_internal	122.025994471586	-6.55313438777093	0.439295876243323	209.907041519487	2.62582076087739e-46	1.4645105009299702e-44	2
Coccidioides_posadasii_str_Silveira_tRNA-Ala-TGC-1_internal	179.609377008855	-6.0685725313214	0.319314989943301	402.648882637231	3.68049356775807e-88	1.4597246433458302e-85	2
Coccidioides_posadasii_str_Silveira_tRNA-Ala-TGC-1_5p	252.335418044209	-7.21837005048642	0.559769047967764	141.014999452567	2.3932162115870804e-31	6.67389474004693e-30	2
Coccidioides_posadasii_str_Silveira_tRNA-Ala-TGC-1_3p	396.568500394866	-5.00187645007399	0.36047608906039	249.639612039917	6.18652843348014e-55	5.45254647982898e-53	2
Coccidioides_posadasii_str_Silveira_tRNA-Val-TAC-1_5p	12.0766693032677	-1.86665861259461	0.561870447130442	13.9621523393707	0.0009293025776174	0.002108131903912	2
Coccidioides_posadasii_str_Silveira_tRNA-Phe-GAA-4_5p	491.499633413189	-8.29801913522346	0.650935830760744	104.540243779485	1.9923906494962702e-23	3.6470966273727897e-22	2
Coccidioides_posadasii_str_Silveira_tRNA-Arg-ACG-2_3p	48.6361402499282	-2.13415775265249	0.550373806572506	14.5387231946928	0.000696556535387	0.0016240095055938	2
Coccidioides_posadasii_str_Silveira_tRNA-Phe-GAA-2_5p	604.617808058041	-3.45430396856317	0.518296127260441	40.6209606046195	1.5110209295288402e-09	9.355748842937e-09	2
Coccidioides_posadasii_str_Silveira_tRNA-Ala-AGC-3_internal	170.053782215285	-8.58032989915906	0.511498508000461	548.902594583847	6.41676352888208e-120	5.7261593540861506e-117	2
Coccidioides_posadasii_str_Silveira_tRNA-Val-AAC-1_3p	4436.84446889661	-1.86141246304563	0.395272898658107	21.4632900341865	2.18426731610562e-05	7.01145879931567e-05	2
Coccidioides_posadasii_str_Silveira_tRNA-Phe-GAA-3_5p	495.138812289075	-7.85760718854868	0.544768391412959	139.411119473881	5.336543431297111e-31	1.46529167523192e-29	2
Coccidioides_posadasii_str_Silveira_tRNA-Val-CAC-1_3p	349.637245473132	-2.81675450911487	0.548935319063936	23.5192787382013	7.81364206628937e-06	2.72238119625377e-05	2
Coccidioides_posadasii_str_Silveira_tRNA-Glu-CTC-1_5p	35989.2121337051	-1.64269700874112	0.447735738576758	16.3810653591585	0.0002772661508802	0.0007087014146559	2
Coccidioides_posadasii_str_Silveira_tRNA-Leu-CAA-1_5p	2603.59717511156	-2.75794436901887	0.296070410426232	81.7626348155083	1.75982481319544e-18	2.3439159219033998e-17	2
Coccidioides_posadasii_str_Silveira_tRNA-Phe-GAA-2_internal	212.016693761601	-3.16266285614073	0.254890186049404	148.127003658936	6.833289886177849e-33	2.0241849169055504e-31	2
Coccidioides_posadasii_str_Silveira_tRNA-Leu-CAG-1_5p	920.370051704245	-2.85279237557368	0.424462673133838	39.7957500770923	2.2827726949529604e-09	1.38303221777478e-08	2
Coccidioides_posadasii_str_Silveira_tRNA-Leu-AAG-1_5p	1280.19400186222	-1.82352514041153	0.390257851838559	20.6736708776952	3.24167452864577e-05	0.0001008819287707	2
Coccidioides_posadasii_str_Silveira_tRNA-Asp-GTC-2_3p	67537.625747775	-0.968563593902008	0.32295349683501	22.7452500051792	1.15061946478843e-05	3.88198126612692e-05	2
Coccidioides_posadasii_str_Silveira_tRNA-Ser-TGA-1_3p	945.757446636335	-2.07194175884294	0.362916811273952	30.4134970377759	2.48767149918584e-07	1.12181808826201e-06	2
Coccidioides_posadasii_str_Silveira_tRNA-Arg-TCT-2_5p	37.3751631943111	-3.7467095132024	0.398164460407623	98.1784374430504	4.79538177395782e-22	8.07411096327474e-21	2
Coccidioides_posadasii_str_Silveira_tRNA-Asp-GTC-3_5p	53883.9940265169	-3.37189404076579	0.42061593247774	53.9314400409231	1.94507608676959e-12	1.6550534187661598e-11	2
Coccidioides_posadasii_str_Silveira_tRNA-Lys-CTT-3_3p	412.897329158737	-5.69151891164802	0.489432213445718	107.429926836708	4.69772718221906e-24	8.91943466858029e-23	2
Coccidioides_posadasii_str_Silveira_tRNA-Arg-TCG-2_internal	180.640002576562	-5.62477745020988	0.361511266190863	217.522140427823	5.82998396425932e-48	3.65089960709186e-46	2
Coccidioides_posadasii_str_Silveira_tRNA-Arg-TCG-2_5p	27.1910361367314	-3.53397963801819	0.417724739072454	94.6727441966025	2.76741827408965e-21	4.4198208185069305e-20	2
Coccidioides_posadasii_str_Silveira_tRNA-Gly-TCC-1_5p	1774.39844530992	-2.9528658708794	0.394943552159864	66.2714563302966	4.06758000709363e-15	4.27036083391786e-14	2
Coccidioides_posadasii_str_Silveira_tRNA-Arg-TCG-1_internal	407.629822499585	-3.48286198059308	0.351909381183491	88.7379082774547	5.3803192962262204e-20	7.859298084060671e-19	2
Coccidioides_posadasii_str_Silveira_tRNA-Gln-CTG-1_internal	2819.08040018365	-1.00469383794111	0.320120637695376	10.5283596385268	0.0051736346040937	0.0098492206503	2
Coccidioides_posadasii_str_Silveira_tRNA-Met-CAT-1_3p	299.344686490147	-3.82414908102496	0.337340854299642	118.161798407793	2.19528793137349e-26	4.74913955820465e-25	2
Coccidioides_posadasii_str_Silveira_tRNA-Ser-TGA-1_internal	221.296171755418	-2.59854723695127	0.399629202536275	40.7687396506557	1.4033974006004e-09	8.754947977556371e-09	2
Coccidioides_posadasii_str_Silveira_tRNA-Ser-TGA-2_3p	1589.14394090081	-3.10261748545197	0.383162259605956	65.7272837770188	5.339513299492721e-15	5.53247974529441e-14	2
Coccidioides_posadasii_str_Silveira_tRNA-Arg-GCG-1_internal	130.353893352345	-5.31059911573327	0.469820964339139	105.448866865378	1.26493875523556e-23	2.34555786327965e-22	2
Coccidioides_posadasii_str_Silveira_tRNA-Ser-TGA-2_5p	235.860459898163	-5.29201558660177	0.488348890341842	92.465860805544	8.34244676216888e-21	1.28078983731449e-19	2
Coccidioides_posadasii_str_Silveira_tRNA-Phe-GAA-1_5p	683.659364945059	-3.68309527215385	0.546345249782449	40.7150658809642	1.4415701427439602e-09	8.96460735979889e-09	2
Coccidioides_posadasii_str_Silveira_tRNA-Arg-GCG-1_5p	125.92656862323	-2.64802526214864	0.295700906714668	78.9912537966279	7.03504984323954e-18	9.01673623534777e-17	2
Coccidioides_posadasii_str_Silveira_tRNA-Gly-TCC-2_5p	1542.31654687201	-3.24727933225045	0.406124590841195	69.3291620237515	8.81787116196552e-16	9.836059722698731e-15	2
Coccidioides_posadasii_str_Silveira_tRNA-Cys-GCA-1_5p	204.502783779054	-1.26843052381367	0.350602572199511	13.1535424452218	0.0013923375932175	0.0030332310277632	2
Coccidioides_posadasii_str_Silveira_tRNA-Arg-CCG-1_5p	99.6516481682521	-1.76681667606369	0.474377136134307	25.1429042507684	3.46966633605896e-06	1.29549937097934e-05	2
Coccidioides_posadasii_str_Silveira_tRNA-Trp-CCA-2_5p	278.600147937846	0.6639369678937	0.354002346605397	32.7773123259617	7.62951730847023e-08	3.74087390557479e-07	3
Coccidioides_posadasii_str_Silveira_tRNA-Ser-AGA-1_3p	5588.84728612663	0.784674523852428	0.272166961426981	35.5677624694861	1.89042091232304e-08	1.01243172491179e-07	3
Coccidioides_posadasii_str_Silveira_tRNA-Gly-GCC-2_3p	64177.0408406931	2.23199757157229	0.484103166136596	30.0230684194131	3.02394249294072e-07	1.34712500106498e-06	3
Coccidioides_posadasii_str_Silveira_tRNA-Gly-GCC-1_5p	37025.5941143653	0.582950196832152	0.47216542627024	12.2242444473921	0.002215843304205	0.0046200074032477	3
Coccidioides_posadasii_str_Silveira_tRNA-Gln-CTG-1_5p	15265.3883892277	1.08709310160721	0.476838871972257	22.1156267094677	1.57635009811015e-05	5.18358514528254e-05	3
Coccidioides_posadasii_str_Silveira_tRNA-Val-CAC-1_5p	1692.41968564601	2.17490626229521	0.511516547125109	16.9877406155708	0.0002047193977816	0.0005381044848171	3
Coccidioides_posadasii_str_Silveira_tRNA-Met-CAT-1_5p	1979.61902237239	1.7509316177791	0.397827852295244	28.6067335961736	6.13941126800152e-07	2.60888434775374e-06	3
Coccidioides_posadasii_str_Silveira_tRNA-Tyr-GTA-1_3p	420.958388477659	0.913684081317737	0.238581911499632	43.9770304085703	2.82168923653018e-10	1.9332091611889602e-09	3
Coccidioides_posadasii_str_Silveira_tRNA-Ser-GCT-1_3p	7434.22317020842	0.568552406474045	0.206940339576736	30.8982688902821	1.95220832431285e-07	8.9568221254945e-07	3
Coccidioides_posadasii_str_Silveira_tRNA-Ser-GCT-2_3p	7774.45460003998	0.780949195038168	0.201821315209025	41.1632848148694	1.15214270389618e-09	7.29179677581099e-09	3
Coccidioides_posadasii_str_Silveira_tRNA-Ala-TGC-2_5p	823.171836051927	2.28734430364762	0.35158125621636	40.4906707122634	1.6127333635769e-09	9.959605088733111e-09	3
Coccidioides_posadasii_str_Silveira_tRNA-Gly-GCC-1_3p	64073.1801127249	2.23887441674403	0.480948262078985	30.5743398467662	2.29544271161858e-07	1.04111597955814e-06	3
Coccidioides_posadasii_str_Silveira_tRNA-His-GTG-2_5p	16503.5929966286	2.70152148680539	0.255405821590609	106.652447003515	6.92971529995156e-24	1.30530969726528e-22	3
