## Supplemental File 4 for "Characterization of transcriptomic changes across *Coccidioides* morphologies using RiboMarker®-enhanced RNA sequencing"

	baseMean	log2FoldChange	lfcSE	stat	pvalue	padj	Cluster
sRNAlocus_4416	34.9908070266295	-8.12671192468594	0.892948960400567	260.73091323911	2.4154695071463298e-57	2.14537609861996e-55	1
sRNAlocus_4720	49.0212316257315	-6.68649016416975	0.598290746656342	170.447276917483	9.72398073267363e-38	3.2619155968488e-36	1
sRNAlocus_4728	298.421608450207	-7.57657423940676	0.33944528910641	677.51896613061	7.56181089447884e-148	8.44330199303524e-145	1
sRNAlocus_4730	591.1852850343	-2.75290082996675	0.380665163173114	48.8612422901626	2.45423444565757e-11	1.86416874900482e-10	1
sRNAlocus_4731	73.4931266932261	-10.698170393016	1.21079564021385	472.607793876496	2.36876243665777e-103	1.23428314699448e-100	1
sRNAlocus_4738	40.2722409828254	-4.02048138264438	0.484385945638449	91.93026080791	1.09042928256804e-20	1.6080745797267602e-19	1
sRNAlocus_4739	35.529516222522	-2.89182062756873	0.466885734508959	59.6666928192316	1.1054580780143899e-13	1.01650121620711e-12	1
sRNAlocus_4740	12.9603550621286	-1.62690014217624	0.574138591449733	33.2099688820453	6.14535371583721e-08	3.06522556751651e-07	1
sRNAlocus_4748	16.1644922718901	-0.90084387262114	0.469769032422043	22.1679151486905	1.53567172414636e-05	5.15584630409275e-05	1
sRNAlocus_4758	95.541891675482	-6.68386845463723	0.476120812009943	210.18643316442	2.28347337882281e-46	1.24808586915238e-44	1
sRNAlocus_4759	45.832636460288	-9.99905864079509	1.28138703267262	166.296058669576	7.74942855642158e-37	2.4621761624793103e-35	1
sRNAlocus_4761	3553.67651616121	-2.67278026707543	0.359664727250402	48.8669015616211	2.44729967225053e-11	1.86070955625585e-10	1
sRNAlocus_4765	43.663057473885	-8.42357378802438	0.98761588498569	131.333050670683	3.02963564006174e-29	7.13241932612125e-28	1
sRNAlocus_4767	55.4158508820383	-1.96635219996748	0.253801639972396	82.7406219453011	1.07920072881731e-18	1.40818579239334e-17	1
sRNAlocus_4769	3873.86063260249	-1.00894930015597	0.310726878174592	35.4439718941867	2.01112606563495e-08	1.07223474276963e-07	1
sRNAlocus_4770	1225.52474010719	-3.08866662261435	0.259686018221258	131.660549500033	2.5720235093068e-29	6.0733944860247695e-28	1
sRNAlocus_4772	1372.23801689703	-2.05485608956855	0.312972711516884	57.5928279086194	3.11800150904166e-13	2.7725028207815297e-12	1
sRNAlocus_4790	2134.61526025103	-0.64145170708184	0.191077558930085	12.8486300546893	0.0016216436791656	0.0035784209475884	1
sRNAlocus_4706	14.5567749435413	-2.73864066182498	0.596725893500466	90.3552534111767	2.3966577300590502e-20	3.43081993006256e-19	1
sRNAlocus_4791	1727.99770786941	-1.15515262854249	0.145072501165982	65.0446041094243	7.511794161193841e-15	7.52720296972962e-14	1
sRNAlocus_4705	2613.48395836443	-14.908345934712	1.22898179614366	152.938402119235	6.16379156615131e-34	1.73295665039707e-32	1
sRNAlocus_4692	342.487528727632	-2.41710728669662	0.194952428049265	196.0527355495	2.6772528799058098e-43	1.16901723515887e-41	1
sRNAlocus_4622	25.958094532748	-3.73590830628353	0.411419471036936	113.193945616934	2.6317644542282203e-25	5.0048347869216e-24	1
sRNAlocus_4627	21.0079743815833	-9.26069180742778	1.28188229802219	103.072010737586	4.15142550345342e-23	7.11568897697191e-22	1
sRNAlocus_4629	25.9755082522619	-1.73396568256612	0.523775450255393	12.6273050341889	0.0018114049540571	0.003938231188014	1
sRNAlocus_4630	70.9940156728308	-2.03452660687792	0.553554691992066	18.4428706999991	9.88966344246026e-05	0.0002831414266163	1
sRNAlocus_4636	24.535518711434	-4.28788707617989	0.953452920403563	42.069415661091	7.32390092586562e-10	4.7308768294682406e-09	1
sRNAlocus_4637	33.7155365654451	-6.76319460192828	0.685729458934985	169.720257279045	1.3986672252822998e-37	4.65190767353467e-36	1
sRNAlocus_4642	23.438981356054	-4.79556855167008	0.712650795656843	99.5428538715704	2.4240631263312e-22	3.97272710293652e-21	1
sRNAlocus_4649	110.42207971949	-6.12765309731876	0.521506998227974	157.658851477916	5.81855829740105e-35	1.71614534537685e-33	1
sRNAlocus_4650	50.6371985171302	-4.65467053541368	0.69290845526707	39.936887382913	2.1272331516987404e-09	1.29423274365023e-08	1
sRNAlocus_4652	211.300667934202	-7.66411408261952	0.411026628570484	494.276134129651	4.66983144803494e-108	2.6071001855600803e-105	1
sRNAlocus_4920	1187.70114674147	-2.15386188762372	0.314222403346162	43.456295817783	3.6608780428121005e-10	2.46880265596371e-09	1
sRNAlocus_4659	111.066729249928	-1.11537049978361	0.274014300279099	26.6680507696144	1.61847633571699e-06	6.46728580775253e-06	1
sRNAlocus_4661	35.2468405170191	-9.50846082776202	1.27228756443297	130.612786745396	4.34303895938929e-29	1.01632312893972e-27	1
sRNAlocus_4670	954.54247544921	-0.722124982228266	0.272659048428198	11.8643961494459	0.0026526448642834	0.0055674200481309	1
sRNAlocus_4681	85.5028620874645	-9.4690000163489	0.931984137990028	274.500664900694	2.4713711777316e-60	2.5086022240454803e-58	1
sRNAlocus_4685	95.9568198085784	-12.0251629318728	1.22903614460923	338.999816240462	2.43851381453231e-74	4.53795808913918e-72	1
sRNAlocus_4686	233.36798966514	-11.400781764616	1.12703225711696	203.380379025326	6.86296574096674e-45	3.37364403971044e-43	1
sRNAlocus_4698	976.515061454722	-1.61389425806848	0.220195367262728	78.8364139169797	7.60134127598387e-18	9.29766563585132e-17	1
sRNAlocus_4795	14.7341677667847	-2.00803161788359	0.425823560018073	29.1613932545787	4.65247354658684e-07	2.03262902404264e-06	1
sRNAlocus_4797	2086.27937879062	-2.89287007636017	0.221221881065688	253.374031621029	9.56154569099071e-56	7.86663590745088e-54	1
sRNAlocus_4804	47.3936479823419	-8.39446988514804	1.002262772924	98.7363125986207	3.62812413162492e-22	5.8711010792505905e-21	1
sRNAlocus_4880	1348.78033259967	-2.26775119522866	0.318078888462095	46.7878931404538	6.920509905685439e-11	5.00376553402751e-10	1
sRNAlocus_4882	5471.13520488786	-3.43246557256448	0.497606427835219	44.2551807477514	2.45532848825344e-10	1.68933516410113e-09	1
sRNAlocus_4883	23588.2094549041	-5.47246476128673	0.345675870758778	191.552071624144	2.5409501698018198e-42	1.08524953700388e-40	1
sRNAlocus_4885	1244.73902938109	-3.95639663806429	0.255018126802111	197.878854479027	1.0743671163463799e-43	4.7442109499227597e-42	1
sRNAlocus_4891	67.7483887273578	-0.445214425316353	0.321174640409977	10.573787808566	0.0050574447958648	0.0098970927702754	1
sRNAlocus_4892	1312.35394227036	-2.21569935658548	0.290951915002219	53.4433259299033	2.4827284850175997e-12	2.0599793884180002e-11	1
sRNAlocus_4894	322.069171327237	-0.869670647829161	0.273675636216061	23.3520515773926	8.49505958536292e-06	2.99762463743551e-05	1
sRNAlocus_4895	23540.0366409915	-5.48937080023442	0.356341303393687	181.037289537783	4.8781153713156e-40	1.79001641982172e-38	1
sRNAlocus_4897	1218.56460727387	-3.84036657159547	0.23993964710149	212.604686369268	6.81520527728079e-47	3.88814922972458e-45	1
sRNAlocus_4903	1325.61697813997	-2.22184178741653	0.279319419854493	58.2837889833103	2.20717124775771e-13	1.9806257718110497e-12	1
sRNAlocus_4905	5473.27466852268	-3.4595172200742	0.490770708916536	46.1724671421891	9.414042446513269e-11	6.68910506926798e-10	1
sRNAlocus_4906	23481.1524494409	-5.45517922772127	0.350212347575211	186.197903578292	3.69520865962035e-41	1.42978964770261e-39	1
sRNAlocus_4908	1234.5382260974	-3.86891773718508	0.247317072003907	202.269950947051	1.19574403876346e-44	5.698741101814159e-43	1
sRNAlocus_4914	98.3390799212591	-11.1080873602402	1.22966946853441	345.71229173645	8.50216808097807e-76	1.7039216851519102e-73	1
sRNAlocus_4915	1210.99087985006	-3.84962329551263	0.268625561272872	170.170161105635	1.1169121713694e-37	3.7306775775312894e-36	1
sRNAlocus_4917	23554.9230364196	-5.47274220486127	0.347672025403216	189.626887212875	6.653415283590789e-42	2.70849447169508e-40	1
sRNAlocus_4918	5396.36479258991	-3.41717823360776	0.503519376481386	43.0161353153471	4.56210104214125e-10	3.0320902844707504e-09	1
sRNAlocus_4877	162.893115166988	-0.561409675992166	0.204142845776103	11.0540496556322	0.0039778061597037	0.0079821650691255	1
sRNAlocus_4873	1234.80953840455	-3.90971370625349	0.231130425255249	236.609761752383	4.1767939703121805e-52	2.96780197017818e-50	1
sRNAlocus_4871	23689.3002806525	-5.4839328120021	0.352310066102516	185.390080462016	5.53420863785316e-41	2.13080663613105e-39	1
sRNAlocus_4870	5441.23558767969	-3.43955222707147	0.509453247707614	42.7322571348649	5.25785086525642e-10	3.46503898506275e-09	1
sRNAlocus_4810	47.2525683980858	-2.17585999426592	0.327792487252049	61.3892312212551	4.6719460189172503e-14	4.4208147801279996e-13	1
sRNAlocus_4811	872.379504429175	-15.2249754295847	1.33432364128638	184.773589663257	7.53225134953863e-41	2.88588610529382e-39	1
sRNAlocus_4812	22.7494552916889	-4.41110951741458	0.886009705374747	75.5158531191962	3.99890279123398e-17	4.67895572100072e-16	1
sRNAlocus_4819	87.1429943639975	-11.9094029629862	1.22005974806202	417.610970297791	2.07457914943545e-91	7.72138601523213e-89	1
sRNAlocus_4821	33.7507927438312	-3.69707540340568	0.343909927565372	138.153079111825	1.0010137474036299e-30	2.54023488626844e-29	1
sRNAlocus_4823	21.6573782846713	-2.05935076727464	0.63283967378393	13.9387269332942	0.000940251216653	0.0021826562249361	1
sRNAlocus_4829	21.022299557144	-0.996668025409879	0.496770205883633	19.5734340710355	5.61930746504634e-05	0.0001682778051601	1
sRNAlocus_4837	548.889695809534	-10.7296370152803	0.552567149960055	1206.06744245937	1.27579961972422e-262	9.97164982776453e-259	1
sRNAlocus_4619	559.070870175749	-1.17569761149854	0.316396906042172	23.1917874708449	9.2038035000911e-06	3.23602915684714e-05	1
sRNAlocus_4840	22.4607131113151	-4.41077049370158	0.504387872844893	91.277853392894	1.51100525850569e-20	2.20747983186551e-19	1
sRNAlocus_4846	179.552410366249	-11.0606352003164	1.15842563337341	160.975439095187	1.108223970345e-35	3.3968151185162897e-34	1
sRNAlocus_4849	44.761207220632	-6.35911534495689	0.490774256179933	320.007361766072	3.24552013857131e-70	4.7862236609572406e-68	1
sRNAlocus_4851	1239.07807134996	-4.32890237600504	0.292311993618984	172.898097954112	2.85532181549188e-38	9.78824355696689e-37	1
sRNAlocus_4858	1001.57725234923	-2.81143355429018	0.358533809444877	54.3986051730041	1.53990161716419e-12	1.2983679654536499e-11	1
sRNAlocus_4860	5283.83577975749	-3.51147900363251	0.545756186105107	39.252129897628	2.99576878506476e-09	1.77385824424744e-08	1
sRNAlocus_4861	23587.6467177043	-5.55268448518388	0.349769663005198	191.323914310816	2.84799930734415e-42	1.2097805753370599e-40	1
sRNAlocus_4863	1214.11197669792	-3.90824026983986	0.25149127435577	198.280805122544	8.78759906494074e-44	3.97016614402178e-42	1
sRNAlocus_4869	1485.12150062831	-1.99178705373916	0.2600538946431	55.2785233426096	9.9179330492711e-13	8.47197428558501e-12	1
sRNAlocus_4841	2765.23451468875	-2.05640508883455	0.488227241049157	45.6282059899621	1.23583633467881e-10	8.70991595297524e-10	1
sRNAlocus_4618	90.5056535007875	-7.62411259157062	0.544955602974959	307.728029933698	1.50559213160883e-67	1.99452679672112e-65	1
sRNAlocus_4921	242.527592681886	-13.3927348961862	2.02122665503588	33.6873182778522	4.84051734764869e-08	2.44718522569354e-07	1
sRNAlocus_4611	1801.10111020199	-0.783177772989309	0.248884954267891	16.5413368228179	0.0002559141781201	0.0006721186882349	1
sRNAlocus_4466	63.0751696148656	-11.1665276106756	1.34481320635154	90.1526990526393	2.6521014707434803e-20	3.7757422760165803e-19	1
sRNAlocus_4467	51.7808453800335	-7.82529744810235	0.757067884529381	171.939595581111	4.61095845504821e-38	1.5737664316444e-36	1
sRNAlocus_4520	78.5794246119307	-1.88860206086241	0.402782280599313	28.2467765599456	7.35005187472464e-07	3.10194413892267e-06	1
sRNAlocus_4562	17.7794768487908	-1.77646388802591	0.54933946002357	14.5433770669487	0.0006949375771564	0.0016600342613248	1
sRNAlocus_4475	115.518539435564	-2.65374891855224	0.369162028475321	80.0110131253699	4.2250247180069896e-18	5.28364691135082e-17	1
sRNAlocus_4476	44.2445957474552	-2.89013608436544	0.452549865812081	43.6766981377446	3.2788798701519003e-10	2.22656169114746e-09	1
sRNAlocus_4486	4549.85810325548	-17.5083371615145	1.40860745732649	132.677977504439	1.54647623274286e-29	3.70774792488289e-28	1
sRNAlocus_4487	56.7447209144175	-11.2756862360385	1.2511790597465	237.660816324102	2.46950240193791e-52	1.77079181408686e-50	1
sRNAlocus_4561	119.358521016362	-2.19910770616457	0.463369605271195	21.1949460863135	2.49790510305759e-05	8.05762537577307e-05	1
sRNAlocus_4463	6169.16569587066	-1.16993488606261	0.317699148135696	15.7456490688796	0.0003809568154871	0.0009639231045151	1
sRNAlocus_4558	50.1171989224857	-3.56986522495111	0.602041783880347	37.9108029558796	5.858328705122991e-09	3.35448330836933e-08	1
sRNAlocus_4548	12.5880998104699	-1.38176992200196	0.616207696705238	13.9311877723815	0.0009438022580264	0.0021895988271697	1
sRNAlocus_4547	82.316554557937	-2.38214736735366	0.394838991597341	34.9716044637762	2.54690402083094e-08	1.33780926255474e-07	1
sRNAlocus_4545	280.67551964217	-1.82017028708571	0.29237747903084	37.7395383906151	6.38209645689095e-09	3.6304560339927e-08	1
sRNAlocus_4542	30.2173403569073	-3.8267022284968	0.563487631004139	65.5049491689466	5.9673432430338106e-15	6.0651176576791e-14	1
sRNAlocus_4503	46.8072162292824	-7.7778754231447	0.784632095198628	166.322294593928	7.64843570418364e-37	2.4400070801591604e-35	1
sRNAlocus_4510	98.1674820051526	-11.1186744916093	1.22540551089953	399.518898353281	1.7602466017078e-87	6.2536761086128e-85	1
sRNAlocus_4512	49.5448611722213	-10.1171020754747	1.25304665830431	231.243659341253	6.110508977393981e-51	4.15302071020098e-49	1
sRNAlocus_4612	41.5881740379637	-6.97143230587577	0.627691919783848	217.147563332926	7.03081617011671e-48	4.16309539285093e-46	1
sRNAlocus_4517	93.9274936762075	-1.052906620815	0.712550955386887	11.1603339059103	0.0037719357304043	0.0076218846093175	1
sRNAlocus_4557	68.4380611382989	-3.57590516216837	0.490065392462367	46.6519286489018	7.407342207249179e-11	5.32130392388415e-10	1
sRNAlocus_4575	75.0601562087718	-1.66750270166399	0.299399761282839	45.7116277490232	1.18534877411376e-10	8.36918339518804e-10	1
sRNAlocus_4472	27.760154408728	-4.37558132484185	0.496352711761874	100.92450229604	1.2148503468006499e-22	2.02457789138462e-21	1
sRNAlocus_4521	3815.43863485185	-16.3966091355276	1.21862540338625	760.54282746976	7.0831002631247e-166	1.38403779141457e-162	1
sRNAlocus_4428	138.316299721164	-12.5722278135112	1.26796420587885	251.107047930933	2.97027977645857e-55	2.41830278466668e-53	1
sRNAlocus_4441	62.9820244211463	-3.33014291287998	0.597519293731326	36.9114220797808	9.655761627788262e-09	5.36792178211559e-08	1
sRNAlocus_4602	293.522359431618	-6.78199253659408	0.641506892392336	79.2674895150555	6.1275004898626394e-18	7.54213288641991e-17	1
sRNAlocus_4442	372.340662144173	-2.19721914114446	0.283303337126058	77.9420630260017	1.1887651364744601e-17	1.4405253188658002e-16	1
sRNAlocus_4579	33.5506937446031	-4.13232467886764	0.438402402414357	111.513988484337	6.09600161116318e-25	1.14259828759835e-23	1
sRNAlocus_4444	227.219609067205	-13.2465509330499	1.25718114451638	254.623901990708	5.11825833539321e-56	4.2557773563227e-54	1
sRNAlocus_4599	29.848877394801	-8.96566007421308	1.25276186640401	136.033031829772	2.8893653471206e-30	7.12406295050303e-29	1
sRNAlocus_4591	143.990989136963	-6.01572139629918	0.600906449885925	72.8356165058537	1.5273790617894e-16	1.7326552608049301e-15	1
sRNAlocus_4609	2140.24019507007	-1.90575005270179	0.442170862573318	17.9594948961379	0.0001259346485244	0.000353939307036	1
sRNAlocus_4449	559.390083961679	-1.17226326596913	0.30215437017241	20.4843045965821	3.56360675949579e-05	0.0001116358734758	1
sRNAlocus_4608	127.432491562234	-10.5924979505503	1.17197242117409	156.835141573609	8.783785525622551e-35	2.56171894284574e-33	1
sRNAlocus_4586	61.7305575248607	-11.2565057071	1.2064842571261	387.140473218588	8.580535251682351e-85	2.48390605656108e-82	1
sRNAlocus_4585	448.407143414427	-3.29151127234894	0.249726571983611	150.677603493539	1.9088602229648198e-33	5.29065656123866e-32	1
sRNAlocus_4456	47.8454955062662	-4.72480537375186	0.621343795390725	55.4006224312137	9.33055961578139e-13	7.987694847420299e-12	1
sRNAlocus_4582	79.1924325577476	-7.42505092250738	0.527735871559107	356.023254546128	4.90379787029832e-78	1.16145709558338e-75	1
sRNAlocus_4457	83.2919745971081	-10.8021267792017	1.23523306805222	256.440091832443	2.06415159362297e-56	1.77290207206122e-54	1
sRNAlocus_4460	262.023944616265	-2.47404386656631	0.294848512791871	71.6001321724404	2.83288436166895e-16	3.1812965762650103e-15	1
sRNAlocus_4427	247.53220143184	-13.4014589984372	1.34229367589641	147.772518143296	8.15840755335054e-33	2.2141011610065203e-31	1
sRNAlocus_4610	1147.77639640317	-1.60947236062326	0.163699243871014	103.911296748035	2.7286548664182e-23	4.71839965396562e-22	1
sRNAlocus_4455	234.652952368504	-13.0545088656582	1.27287641403067	188.006796655654	1.49569425689092e-41	5.934185945106329e-40	1
sRNAlocus_4515	8.70647383807592	2.85909868379211	1.05251370655133	19.1165705845226	7.06137769010243e-05	0.0002081136049239	2
sRNAlocus_4808	50.3288756844915	3.40209307538021	0.651048574906975	33.12737891313	6.40443863940899e-08	3.18429341002676e-07	2
sRNAlocus_4516	6.56211706947982	3.5874331513514	1.24921814085128	21.1759378622125	2.52175864687156e-05	8.12786209647345e-05	2
sRNAlocus_4514	7.04646448591596	3.64026770703707	1.24281363879232	20.9299837962272	2.85175207017376e-05	9.09767109407271e-05	2
sRNAlocus_4513	5.94304451699038	4.55021862286635	1.2205267216621	38.1891073083765	5.097306091177511e-09	2.93160738842115e-08	2
sRNAlocus_4806	46.1162400101297	2.92344591443785	0.556141191916394	38.0155006957215	5.5595406563524806e-09	3.18806821497073e-08	2
sRNAlocus_4890	323.759594318367	-0.189164387385979	0.250684175579957	11.4339311333145	0.0032896780811821	0.0067556815245715	2
sRNAlocus_4438	10.7411974433849	0.7507603062925	0.80236942634712	28.6292883905519	6.07056362937483e-07	2.58993042179005e-06	2
sRNAlocus_4832	15.6388849753754	1.19869001588275	0.606577013514124	12.9100774530628	0.0015725783798479	0.0034809608090885	2
sRNAlocus_4492	9.93435303997803	-0.490737625539499	0.957358316537232	27.9653052141619	8.46079417966764e-07	3.52879227899052e-06	2
sRNAlocus_4853	83.4079483450541	1.22821605982676	0.302300599981653	18.9233874688481	7.77747496237409e-05	0.0002278438692125	2
sRNAlocus_4865	83.3814160899834	1.29902019531952	0.312660909206463	19.8122099650609	4.98692996244435e-05	0.0001510183827449	2
sRNAlocus_4468	47.9267402606657	-1.45086167717174	1.00868981180204	48.8460613245168	2.4729341501711097e-11	1.87654886579975e-10	2
sRNAlocus_4461	2118.09441207128	1.0173073701988	0.310321226214128	11.1110076378266	0.003866120154374	0.0077860332714732	2
sRNAlocus_4462	9.47099214473958	1.68605331005494	0.707724158279662	17.2850491153039	0.0001764409042706	0.0004801748286139	2
sRNAlocus_4822	86.3424241779111	-1.07486514479336	0.35617252868844	136.009380102145	2.92373742741269e-30	7.18614205429484e-29	2
sRNAlocus_4833	16.0308044565338	0.136013418084581	0.614964022891585	22.4548635221997	1.33041869886854e-05	4.52898630242007e-05	2
sRNAlocus_4655	14.6832622729874	3.98120175315311	1.05522303557035	52.3413211314113	4.30751232292634e-12	3.48886179440334e-11	2
sRNAlocus_4525	7.03564524413027	3.5486220553777	1.24117137466683	17.7392840247668	0.0001405929091871	0.0003917555002519	2
sRNAlocus_4716	15.2615983642178	1.71033993748944	0.727297622940722	14.8394572930394	0.0005993117487806	0.0014560835027881	2
sRNAlocus_4717	11.4104994027426	2.90444451836723	1.05847662983579	18.2220063851538	0.0001104438630738	0.000313331845294	2
sRNAlocus_4565	9.2569946936315	3.13099021966519	1.06739218567674	23.8538763718181	6.60992542766729e-06	2.3807915733939e-05	2
sRNAlocus_4569	6.95725604193608	3.7170517518837	1.22583169625115	29.3914171654993	4.14700782516583e-07	1.8230041148198e-06	2
sRNAlocus_4570	5.38334988607207	3.24110820535193	1.24777369489553	17.1497165384203	0.0001887932099381	0.0005105909096459	2
sRNAlocus_4691	58.1629250262331	2.11524012005705	0.432352978518854	27.952125611062	8.51673324550643e-07	3.55022864250017e-06	2
sRNAlocus_4690	32.5921298237391	0.650871877420323	0.431348127472117	29.8055646867762	3.37135016839989e-07	1.49974234013737e-06	2
sRNAlocus_4683	41.2426962947193	1.81218663965619	0.627450445449074	15.8146124991556	0.0003680446669506	0.0009345799600019	2
sRNAlocus_4580	3464.58536271161	0.0193745546494097	0.127871655874867	207.932422932018	7.04771049583807e-46	3.7729387147582404e-44	2
sRNAlocus_4779	6.51758974014827	2.4552289486031	1.09356004705061	10.6242426615227	0.0049314543680991	0.0096869181555825	2
sRNAlocus_4673	12.731360333467	2.86180567622328	0.866574960398396	30.0694386971009	2.9546384824457e-07	1.32644769550808e-06	2
sRNAlocus_4674	14.6299540364141	0.286676489196418	0.790412186136001	34.4587015230441	3.29145587610739e-08	1.7014562915116e-07	2
sRNAlocus_4647	99.9692042151136	3.93036864227138	0.647886879066834	37.7758245204127	6.26734974281181e-09	3.57037941616743e-08	2
sRNAlocus_4762	19.8099919944981	1.89507754450664	0.537503025222975	30.4170384074942	2.48327051445604e-07	1.13173424728795e-06	2
sRNAlocus_4646	300.742610542239	2.16708477665468	0.401411480862381	30.2151653274216	2.74700983464673e-07	1.24251324465271e-06	2
sRNAlocus_4605	56.9683481136123	3.73477554919795	1.22985037738234	157.733998367596	5.60399127188308e-35	1.65912105231205e-33	2
sRNAlocus_4584	39.7335207750092	-0.617039682633231	0.82735370762021	82.7820625835705	1.0570694209865699e-18	1.38161448067409e-17	2
sRNAlocus_4708	9.55458504590722	4.23301207881432	1.28067916126608	24.2260138798578	5.48766923510171e-06	2.0089753040541e-05	2
sRNAlocus_4654	7.53796333341326	2.23049278246503	0.899960671652685	23.9596000905148	6.26958718463959e-06	2.27181703454534e-05	3
sRNAlocus_4588	6.5848759162256	1.25840114089061	0.728928503914018	21.8826645193563	1.77108650924904e-05	5.86808484794002e-05	3
sRNAlocus_4603	9.45542291380866	-0.139106743018393	0.585674287558205	16.6772286957978	0.0002391034276667	0.0006320028375527	3
sRNAlocus_4604	5.45884126067196	2.00657448519948	0.960188123160136	31.9902093396027	1.13087422172438e-07	5.39286938193886e-07	3
sRNAlocus_4700	11.7220528797616	-0.549538440255254	0.445159788670066	13.6535114950901	0.0010843703884708	0.002485465969586	3
sRNAlocus_4469	9.56206228491685	0.600430167723499	0.582164286529265	12.9321671101517	0.0015553050871425	0.0034456532202681	3
sRNAlocus_4625	127.162096251318	0.897275510605707	0.31911292804691	17.3129515011156	0.0001739964344619	0.0004741827516577	3
sRNAlocus_4423	6.34608349140205	2.63076932471135	1.06969743312297	22.9069847796576	1.06123473561828e-05	3.67995150558673e-05	3
sRNAlocus_4707	23.9821302001536	1.50168987669705	0.554502623882147	21.821672489487	1.82592958724413e-05	6.03955381036823e-05	3
sRNAlocus_4484	4.69289718950323	3.26751456170259	1.25778572728486	30.3019803528517	2.63031990199578e-07	1.19180175965212e-06	3
sRNAlocus_4483	14.6369692334629	0.853834546541261	0.496270926429462	59.1891944636762	1.40355594499651e-13	1.27708885519124e-12	3
sRNAlocus_4534	11.3000571132276	1.50178636866297	0.675161997049205	23.1289918000159	9.49736752862262e-06	3.33025682385439e-05	3
sRNAlocus_4800	102.716042092837	1.27425819718115	0.269157884090934	73.0277674345837	1.38746420847618e-16	1.5785182319432101e-15	3
sRNAlocus_4768	853.465489462141	1.14016491574381	0.312040834130859	17.6201663743873	0.0001492208421593	0.0004131456260423	3
sRNAlocus_4805	38.2519930797456	1.06675415397985	0.504404835156391	21.5526930434849	2.08877745116012e-05	6.81665326023696e-05	3
sRNAlocus_4535	9.56801036551295	1.06251863241218	0.619864095206728	12.1725262141278	0.0022738903426094	0.0048559363163484	3
sRNAlocus_4536	17.1302981000146	0.739287055672808	0.458823883585544	36.3997261779992	1.24709600804951e-08	6.83062536714436e-08	3
sRNAlocus_4537	116.697597468816	2.2675332976622	0.389291488957315	73.6642706028846	1.00926887891591e-16	1.16006552317746e-15	3
sRNAlocus_4538	110.943682268589	2.63633687800696	0.510196436611662	38.2960942937438	4.83179816887894e-09	2.78710955630685e-08	3
sRNAlocus_4539	15.9799212610877	1.1774339744579	0.597505206232834	23.7773752332418	6.86765659696586e-06	2.46566853292996e-05	3
sRNAlocus_4509	21.4429015055778	2.5083923946804	0.649019798136873	42.2402273540537	6.724363357074601e-10	4.38199518719465e-09	3
sRNAlocus_4709	23.9543455055654	2.91098049997993	0.596865224865459	94.2796276889045	3.36851875250569e-21	5.1222456361059306e-20	3
sRNAlocus_4752	4.42270152300936	4.31907949879984	1.23588045622024	45.5293285856342	1.2984699855228601e-10	9.14310036652852e-10	3
sRNAlocus_4502	8.88837555396543	4.25226756597002	1.25969164435023	41.1454287140467	1.16247514769396e-09	7.3332572674543905e-09	3
sRNAlocus_4742	23.1476363246866	1.15695278170039	0.628671573370154	12.9379490552429	0.0015508152359808	0.0034366804322161	3
sRNAlocus_4553	5.68616809973873	3.64015410757221	1.23029389138254	47.5765173963645	4.6654174916435495e-11	3.43360669629812e-10	3
sRNAlocus_4501	9.63677333246911	1.48744224184162	0.71693537879872	16.7684955595295	0.0002284375292983	0.0006064768101209	3
sRNAlocus_4500	71.8306188505555	3.88164558520499	0.914444308066087	21.2062717634748	2.48379984526179e-05	8.01543335696374e-05	3
sRNAlocus_4499	41.061983286809	4.60103741429451	0.774877613695624	122.244880323506	2.85010931329204e-27	6.02066334937584e-26	3
sRNAlocus_4497	77.2368760951594	4.11460903502888	0.654670984457827	67.4153254929104	2.29587411376698e-15	2.41190216037671e-14	3
sRNAlocus_4496	5.73507365724105	1.92930512591482	0.894250176675321	31.5667381142133	1.39755823197004e-07	6.59222398375245e-07	3
sRNAlocus_4725	7.38692817704456	1.65176228240819	0.815130123676662	12.9826687375701	0.0015165240549904	0.0033692870988645	3
sRNAlocus_4711	30.0957564362613	1.63461323798344	0.430238713548295	30.0227500327278	3.02442392277334e-07	1.35544136355484e-06	3
sRNAlocus_4750	432.46684651856	0.734863585510307	0.287907374396301	14.0580884136716	0.0008857779966818	0.0020697281979268	3
sRNAlocus_4533	8.91505715448352	1.28389602652341	0.712023257725615	10.9724310885124	0.004143495414884	0.0082711335985788	3
